# metagWGS, a comprehensive workflow to analyze metagenomic data using Illumina or PacBio HiFi reads

**DOI:** 10.1101/2024.09.13.612854

**Authors:** Jean Mainguy, Maïna Vienne, Joanna Fourquet, Vincent Darbot, Céline Noirot, Adrien Castinel, Sylvie Combes, Christine Gaspin, Denis Milan, Cécile Donnadieu, Carole Iampietro, Olivier Bouchez, Géraldine Pascal, Claire Hoede

## Abstract

**Background:** To study communities of micro-organisms taxonomically and functionally, metagenomic analyses are now often used. If there is no reference gene catalogue, a *de novo* approach is required. Because genomes are easier to interpret than contigs, the recovery of metagenome-assembled genomes (MAGs) by binning of contigs from metagenomic data has recently become a common task for microbial studies. However, during this process, there is a significant loss of information between the assembly and the binning of contigs. This is why it is important to produce taxonomic and functional matrices for all contigs and not just those included in correct bins. In addition, Pacbio HiFi reads (long and of good quality) are now a possible, albeit more expensive, alternative to short Illumina reads. We therefore developed a workflow that is easy to install with dependencies fixed using singularity images and easy to use on a computing cluster, that is capable of analyzing either short or long reads, and that should allow analysis at the contig and/or bin level, depending on the user’s choice.

Following is a presentation of metagWGS, a fully automated workflow for metagenomic data analysis. It uses a new tool for refining bins (called Binette) that we will demonstrate is more efficient than competing tools.

**Methods:** metagWGS is a Nextflow workflow distributed with two singularity images and complete documentation to facilitate its installation and use.

Because the main original features of metagWGS concern binning (short and long reads) and the analysis of HiFi reads, we compared metagWGS with the MAG construction workflow proposed by PacBio to a public dataset used by Pacbio to promote its workflow.

**Results:** metagWGS differs from existing workflows by (i) offering flexible approaches for the assembly; (ii) supporting short reads (Illumina) or PacBio HiFi reads; (iii) combining multiple binning algorithms with a new bin refinement tool, referred to as “Binette”, to achieve high-quality genome bins; and (iv) providing taxonomic and functional annotation for all genes, all contigs built and bins.

metagWGS produces more medium (708) and high-quality (255) bins on 11 public metagenomic samples from human gut data than the Pacbio HiFi dedicated workflow, referred to as the HiFi-MAGS-pipeline (659 medium quality bins and 231 high quality bins), primarily due to the better performance of Binette.
