## Supplemental Table 2 for "metagWGS, a comprehensive workflow to analyze metagenomic data using Illumina or PacBio HiFi reads"

### Sheet: Feuille 1
Sample Name	Median Read Length	M Seqs	N50 (Kbp)	Assembly Length (Mbp)	% Reads Mapped	Contigs	CDS	% Assigned	M Assigned
humanGut_1	6499 bp	2024-01-01	111.6Kbp	226.0Mbp	96.3%	5200.0	229038	96.3%	1.0
humanGut_10	6499 bp	1.0	162.8Kbp	328.7Mbp	95.5%	5647.0	338300	95.4%	1.0
humanGut_11	6499 bp	1.0	529.8Kbp	332.5Mbp	95.2%	4068.0	321673	95.1%	0.9
humanGut_2	6499 bp	0.7	369.2Kbp	221.2Mbp	95.2%	3244.0	212821	95.2%	0.7
humanGut_3	6499 bp	2024-06-01	315.2Kbp	442.7Mbp	96.6%	7301.0	422533	96.6%	2024-05-01
humanGut_4	6499 bp	2024-01-01	218.9Kbp	384.3Mbp	95.2%	6066.0	369848	95.1%	1.0
humanGut_5	4499 bp	0.7	111.8Kbp	142.8Mbp	95.3%	3357.0	141210	95.2%	0.7
humanGut_6	6249 bp	0.9	251.9Kbp	236.5Mbp	96.2%	3909.0	230016	96.1%	0.9
humanGut_7	6499 bp	2024-02-01	99.2Kbp	184.0Mbp	97.8%	5004.0	185135	97.8%	2024-01-01
humanGut_8	5499 bp	2024-01-01	193.6Kbp	200.2Mbp	95.1%	4449.0	204944	95.0%	2024-01-01
humanGut_9	6499 bp	0.8	247.7Kbp	336.8Mbp	95.2%	4575.0	336902	95.1%	0.8
