## Supplemental Table 3 for "metagWGS, a comprehensive workflow to analyze metagenomic data using Illumina or PacBio HiFi reads"

### Sheet: Feuille 1
genome_id	genome_name	completeness	contamination	genome_length	genome_N50	contig_count	sum_numreads	sum_meandepth
humanGut_7_bin_123	s__Anaerobutyricum hallii	100.0	1.0	3681458.0	3681458.0	1.0	303162.0	515.6
humanGut_11_bin_232	s__Ruminococcus_E bromii_B	100.0	1.6	2445557.0	2445557.0	1.0	238292.0	588.7
humanGut_6_bin_18	s__Bifidobacterium longum	100.0	0.1	2449150.0	2449150.0	1.0	229994.0	547.4
humanGut_10_bin_17193	s__Blautia_A massiliensis	100.0	0.8	3491697.0	2589431.0	2.0	191035.0	339.3
humanGut_9_bin_32091	s__Anaerostipes hadrus	100.0	0.8	3054412.0	1855237.0	4.0	159726.0	314.4
humanGut_3_bin_101	s__Gemmiger formicilis	100.0	0.3	3207545.0	3129691.0	2.0	151016.0	258.8
humanGut_10_bin_70	s__Bifidobacterium adolescentis	100.0	0.1	2281355.0	2281355.0	1.0	149081.0	412.7
humanGut_4_bin_223	s__Faecalibacterium hattorii	100.0	0.3	2778035.0	1585414.0	2.0	142250.0	304.7
humanGut_3_bin_24568	s__Blautia_A sp003477525	100.0	1.3	3831641.0	2769322.0	3.0	115573.0	129.9
humanGut_4_bin_33	s__Gemmiger qucibialis	100.0	0.2	2825846.0	2825846.0	1.0	113972.0	239.0
humanGut_1_bin_14411	s__Megamonas funiformis	100.0	0.1	2349663.0	2338657.0	2.0	103314.0	254.3
humanGut_1_bin_169	s__Faecalibacterium longum	100.0	0.2	2727078.0	1549019.0	2.0	95462.0	162.4
humanGut_11_bin_162	s__Bacteroides xylanisolvens	100.0	0.2	5930504.0	3810424.0	4.0	61846.0	62.9
humanGut_9_bin_113	s__CAG-194 sp000432915	100.0	0.4	3224827.0	1181969.0	4.0	49167.0	88.8
humanGut_3_bin_33934	s__Agathobacter sp000434275	100.0	0.7	3567121.0	3567121.0	1.0	45779.0	62.8
humanGut_7_bin_113	s__Escherichia coli	100.0	0.0	4726771.0	4076190.0	2.0	45665.0	53.4
humanGut_11_bin_10374	s__Dialister invisus	100.0	0.1	2058159.0	1879909.0	7.0	45580.0	125.4
humanGut_6_bin_93	s__Alistipes putredinis	100.0	0.3	2629221.0	1391331.0	4.0	42862.0	93.9
humanGut_3_bin_143	s__CAG-41 sp900066215	100.0	0.2	3048880.0	3048880.0	1.0	42178.0	85.3
humanGut_1_bin_165	s__Ruminococcus_B gnavus	100.0	0.2	3478210.0	2153361.0	2.0	41667.0	63.2
humanGut_9_bin_229	s__Hominisplanchenecus faecis	100.0	0.4	3330535.0	3330535.0	1.0	38575.0	62.9
humanGut_4_bin_58	g__Collinsella	100.0	0.4	2294045.0	2294045.0	1.0	38097.0	109.0
humanGut_9_bin_133	s__RUG115 sp900066395	100.0	1.5	2995247.0	2573962.0	4.0	37679.0	69.2
humanGut_11_bin_10	s__Alistipes onderdonkii	100.0	0.2	3257212.0	3257212.0	1.0	33539.0	59.7
humanGut_4_bin_243	s__Eubacterium_G ventriosum	100.0	0.0	2631425.0	1819346.0	2.0	32467.0	75.1
humanGut_2_bin_23	s__Acidaminococcus intestini	100.0	0.3	2394915.0	2394915.0	1.0	29050.0	69.8
humanGut_10_bin_110	s__Evtepia excrementipullorum	100.0	0.9	2953601.0	2558824.0	2.0	27220.0	51.0
humanGut_3_bin_17	s__Bifidobacterium catenulatum	100.0	0.7	2214465.0	2214465.0	1.0	26973.0	80.7
humanGut_1_bin_5	g__Collinsella	100.0	1.0	2251817.0	2251817.0	1.0	25516.0	75.8
humanGut_2_bin_5862	s__Blautia stercoris	100.0	0.0	3277304.0	1025500.0	4.0	24671.0	44.2
humanGut_3_bin_3	s__Prevotella sp003447235	100.0	0.6	3164527.0	3164527.0	1.0	22559.0	37.6
humanGut_11_bin_65	s__Parabacteroides distasonis	100.0	1.4	4900197.0	4900197.0	1.0	21721.0	27.9
humanGut_8_bin_82	s__Longicatena caecimuris	100.0	0.8	3218994.0	3218994.0	1.0	20682.0	36.4
humanGut_8_bin_36	s__Akkermansia muciniphila	100.0	0.2	2756642.0	708685.0	4.0	20409.0	46.3
humanGut_3_bin_61	s__Streptococcus salivarius	100.0	0.1	2204369.0	2204369.0	1.0	17654.0	47.8
humanGut_11_bin_181	s__Alistipes communis	100.0	0.6	3209012.0	2666561.0	2.0	17461.0	32.1
humanGut_3_bin_268	s__Odoribacter splanchnicus	100.0	0.8	4597985.0	3398555.0	2.0	17030.0	22.6
humanGut_11_bin_279	s__Akkermansia muciniphila_B	100.0	0.2	3082746.0	3074467.0	2.0	14625.0	32.3
humanGut_10_bin_37	s__Clostridium sp000435835	100.0	2.1	3211588.0	3211588.0	1.0	14185.0	30.0
humanGut_3_bin_181	s__Eubacterium_F sp003491505	100.0	0.0	2921974.0	2112432.0	2.0	14176.0	29.1
humanGut_9_bin_35	s__Ruminiclostridium_E siraeum	100.0	0.3	2819735.0	2819735.0	1.0	12548.0	29.1
humanGut_11_bin_153	s__Butyribacter sp003529475	100.0	0.2	3123428.0	1617134.0	3.0	11002.0	20.1
humanGut_10_bin_9710	s__CAG-273 sp000437855	100.0	0.7	1472528.0	1366726.0	4.0	10404.0	46.7
humanGut_4_bin_20615	s__Acutalibacter timonensis	100.0	2.1	3761494.0	706182.0	9.0	9476.0	15.7
humanGut_1_bin_373	s__Megasphaera sp001546855	100.0	0.0	2565732.0	2553064.0	2.0	8763.0	23.4
humanGut_11_bin_77	s__Ruminococcus_C sp000437175	100.0	4.8	3092747.0	2233630.0	3.0	8205.0	15.9
humanGut_10_bin_12870	s__UMGS1901 sp900553755	100.0	0.3	1347622.0	1148186.0	4.0	4802.0	23.5
humanGut_10_bin_19843	s__UMGS1224 sp900549775	100.0	1.2	1477703.0	480653.0	11.0	4613.0	18.5
humanGut_11_bin_224	s__Agathobacter rectalis	99.9	0.1	3044709.0	627851.0	5.0	796577.0	1431.3
humanGut_11_bin_88	s__Agathobacter faecis	99.9	0.3	3718782.0	2026654.0	4.0	359666.0	526.4
humanGut_10_bin_302	s__Faecalibacterium duncaniae	99.9	0.2	2846669.0	1722830.0	2.0	229027.0	416.2
humanGut_10_bin_166	s__Oliverpabstia intestinalis	99.9	0.4	3604790.0	1126015.0	3.0	226044.0	380.7
humanGut_11_bin_40	s__Bacteroides stercoris	99.9	0.1	4033852.0	4033852.0	1.0	144790.0	207.6
humanGut_7_bin_225	s__Roseburia intestinalis	99.9	0.5	4362355.0	2764457.0	4.0	121731.0	151.2
humanGut_7_bin_216	s__Faecalibacillus intestinalis	99.9	2.1	3050293.0	1669061.0	7.0	109970.0	223.8
humanGut_6_bin_36	s__Collinsella sp900549745	99.9	0.4	2341107.0	2341107.0	1.0	79262.0	185.6
humanGut_9_bin_27	g__Collinsella	99.9	0.3	2394378.0	2394378.0	1.0	68779.0	187.3
humanGut_9_bin_186	s__Bifidobacterium angulatum	99.9	0.8	2039036.0	2039036.0	1.0	58696.0	173.8
humanGut_6_bin_126	s__Blautia_A sp900066335	99.9	0.4	3725263.0	995456.0	5.0	44802.0	64.6
humanGut_10_bin_160	s__Holdemanella sp900556915	99.9	2.8	2827224.0	1524977.0	5.0	34531.0	83.9
humanGut_3_bin_80	s__Wujia chipingensis	99.9	1.7	3050491.0	3050491.0	1.0	28011.0	51.9
humanGut_10_bin_47	s__Methanobrevibacter_A smithii	99.9	0.3	1800646.0	1800646.0	1.0	24939.0	95.7
humanGut_11_bin_17767	g__Collinsella	99.9	0.8	2501862.0	2445714.0	4.0	24046.0	57.0
humanGut_3_bin_161	s__Phocaeicola massiliensis	99.9	0.0	3960576.0	3127816.0	2.0	20574.0	29.0
humanGut_3_bin_27	s__Bifidobacterium bifidum	99.9	0.2	2239585.0	2239585.0	1.0	15382.0	42.7
humanGut_7_bin_167	s__Faecalibacterium prausnitzii_D	99.8	0.6	3037181.0	3007233.0	2.0	260219.0	441.4
humanGut_11_bin_18246	s__Mediterraneibacter faecis	99.8	0.6	3538596.0	1006043.0	5.0	215017.0	353.8
humanGut_7_bin_147	s__Blautia_A obeum	99.8	0.3	3601915.0	1177782.0	3.0	149698.0	247.0
humanGut_3_bin_31	s__Dialister hominis	99.8	0.9	2352083.0	2352083.0	1.0	57329.0	158.7
humanGut_1_bin_18320	s__Coprococcus_A catus_A	99.8	4.9	3691945.0	1962214.0	19.0	50584.0	74.9
humanGut_3_bin_26076	s__Faecalibacterium prausnitzii_J	99.8	0.5	3012565.0	1560132.0	3.0	37326.0	58.9
humanGut_2_bin_107	s__Ruminococcus_D bicirculans	99.8	4.1	2961970.0	1804653.0	3.0	34295.0	61.4
humanGut_3_bin_39	s__Ruminococcus_C sp000437255	99.8	2.5	2614004.0	2614004.0	1.0	29468.0	73.3
humanGut_10_bin_121	s__Ellagibacter isourolithinifaciens	99.8	0.7	2418605.0	1889194.0	2.0	7249.0	18.9
humanGut_4_bin_50	s__CAG-269 sp001916055	99.8	0.9	1566541.0	1566541.0	1.0	6035.0	27.4
humanGut_4_bin_307	s__UBA1417 sp003531055	99.7	0.2	2962417.0	1063384.0	3.0	103870.0	207.8
humanGut_7_bin_35	s__Sellimonas intestinalis	99.7	1.1	3429136.0	3429136.0	1.0	26726.0	47.3
humanGut_6_bin_112	s__Anaerostipes hadrus_A	99.6	0.8	2731173.0	764167.0	5.0	101305.0	206.3
humanGut_4_bin_191	s__UBA6382 sp900557555	99.6	0.2	2822028.0	2822028.0	1.0	15264.0	35.3
humanGut_3_bin_109	s__Roseburia inulinivorans	99.5	0.4	3482558.0	3482558.0	1.0	58686.0	81.9
humanGut_11_bin_11177	s__Coprococcus eutactus_A	99.4	0.8	3346857.0	3197245.0	9.0	53913.0	95.7
humanGut_8_bin_127	s__Clostridium_A leptum	99.3	1.1	3547573.0	2378866.0	2.0	46493.0	70.5
humanGut_3_bin_296	s__Agathobaculum sp003481705	99.3	0.8	2773176.0	2773176.0	1.0	20443.0	34.4
humanGut_9_bin_74	s__Ruminococcus_C sp000433635	99.3	3.1	2853132.0	2853132.0	1.0	8619.0	18.0
humanGut_4_bin_464	s__Anaerotardibacter sp000435675	99.2	0.3	1875886.0	270239.0	8.0	2822.0	10.1
humanGut_3_bin_279	s__CAG-269 sp934149075	99.2	0.5	1661216.0	1142689.0	2.0	2743.0	10.2
humanGut_11_bin_169	s__Bifidobacterium pseudocatenulatum	99.1	0.7	2191500.0	1125295.0	3.0	15566.0	45.8
humanGut_3_bin_4978	s__Faecalibacterium prausnitzii_I	98.9	1.0	2847098.0	655905.0	8.0	50124.0	90.4
humanGut_11_bin_17894	s__Phocaeicola vulgatus	98.8	0.0	4616334.0	2384974.0	4.0	154580.0	190.0
humanGut_7_bin_82	s__Clostridium_AP sp000509125	98.8	2.0	4048935.0	4048935.0	1.0	58874.0	77.0
humanGut_10_bin_41	s__HGM12814 sp934454005	98.8	1.3	1630362.0	1630362.0	1.0	14602.0	58.1
humanGut_3_bin_2571	s__Desulfovibrio sp900319575	98.8	0.5	2493537.0	318899.0	12.0	6234.0	14.2
humanGut_1_bin_123	s__Eubacterium_R sp000433975	98.6	0.6	2245790.0	2245790.0	1.0	32038.0	84.1
humanGut_3_bin_156	s__CAG-115 sp003531585	98.6	0.6	3326499.0	1911052.0	3.0	19313.0	34.9
humanGut_6_bin_150	s__Faecalibacterium sp900539945	98.5	0.3	2847905.0	867551.0	3.0	86925.0	157.1
humanGut_6_bin_10834	s__Bacteroides fragilis	98.5	0.2	4861408.0	1706743.0	5.0	30869.0	39.2
humanGut_7_bin_18	s__Evtepia gabavorous	98.2	0.9	2680467.0	2680467.0	1.0	17410.0	38.4
humanGut_9_bin_16	s__Eubacterium_R sp000436835	98.0	0.5	2068512.0	2068512.0	1.0	26993.0	86.6
humanGut_10_bin_112	s__CAG-177 sp003514385	98.0	0.6	2391714.0	2391714.0	1.0	20480.0	48.7
humanGut_3_bin_19	s__KLE1615 sp900066985	97.9	0.9	4155544.0	4155544.0	1.0	57733.0	74.4
humanGut_10_bin_49	s__Anaerotardibacter sp000434775	97.8	0.1	1711579.0	1711579.0	1.0	2880.0	11.5
humanGut_11_bin_11762	s__Parabacteroides merdae	97.7	0.4	4100984.0	1043869.0	5.0	21685.0	32.1
humanGut_11_bin_134	s__CAG-103 sp900757655	97.6	0.6	2445234.0	834469.0	3.0	26286.0	56.0
humanGut_3_bin_27348	s__Intestinibacter bartlettii	97.6	1.9	3071536.0	367888.0	15.0	14811.0	26.5
humanGut_8_bin_86	s__Blautia sp001304935	97.2	3.6	5614516.0	1966878.0	6.0	18032.0	19.8
humanGut_3_bin_70	s__Eubacterium_R sp000434995	97.2	0.4	2164018.0	2164018.0	1.0	16221.0	50.9
humanGut_3_bin_31538	s__Fimenecus sp000432435	97.1	0.2	2105227.0	2079058.0	2.0	21058.0	58.1
humanGut_9_bin_231	s__Senegalimassilia anaerobia	97.1	1.3	2294563.0	443481.0	6.0	10914.0	28.8
humanGut_1_bin_15040	s__Negativibacillus massiliensis	97.1	0.8	2753487.0	558041.0	11.0	6733.0	12.2
humanGut_7_bin_117	s__Eggerthella lenta	97.0	1.2	3348677.0	2101231.0	5.0	30790.0	50.6
humanGut_3_bin_169	s__NSJ-50 sp014385105	96.9	0.2	2514085.0	2514085.0	1.0	7120.0	17.5
humanGut_3_bin_494	s__UBA11524 sp000437595	96.3	1.0	3417605.0	3370645.0	2.0	42916.0	77.6
humanGut_9_bin_205	s__CAG-269 sp000431335	95.9	3.3	1481830.0	278133.0	7.0	3026.0	14.2
humanGut_9_bin_255	s__Fusicatenibacter saccharivorans	95.8	1.1	3485076.0	585520.0	7.0	382484.0	643.3
humanGut_3_bin_73	s__Ruminococcus_C callidus	95.8	0.9	2921581.0	2921581.0	1.0	21740.0	45.4
humanGut_10_bin_26	s__Ventricola sp900542395	95.3	0.8	3397998.0	3397998.0	1.0	19274.0	32.9
humanGut_10_bin_16	s__Onthocola_B sp900544625	95.3	0.1	1227649.0	1227649.0	1.0	5146.0	26.7
humanGut_3_bin_15	s__CAG-433 sp000433675	95.0	0.7	1386424.0	1386424.0	1.0	2726.0	13.9
humanGut_3_bin_50	s__CAG-417 sp000432835	94.7	2.1	1385736.0	1385736.0	1.0	2693.0	13.8
humanGut_10_bin_71	s__UMGS1611 sp900553435	94.4	0.5	1033094.0	1033094.0	1.0	7692.0	51.4
humanGut_2_bin_127	s__Alloprevotella timonensis	93.8	0.2	3169583.0	3169583.0	1.0	14678.0	23.3
humanGut_6_bin_129	s__Bacteroides uniformis	93.2	0.3	4671280.0	3887624.0	6.0	97523.0	125.3
humanGut_7_bin_15400	s__Ruthenibacterium lactatiformans	93.1	1.1	3581758.0	157349.0	47.0	19957.0	28.6
humanGut_11_bin_22762	s__Mediterraneibacter torques	92.9	0.2	2537213.0	529837.0	9.0	18887.0	39.3
humanGut_2_bin_2642	s__Ruminococcus_C sp000980705	92.5	2.6	3083864.0	1577244.0	2.0	13457.0	23.4
humanGut_3_bin_274	s__Prevotella sp002251385	90.7	1.0	3189499.0	2386807.0	2.0	23744.0	36.2
humanGut_7_bin_14567	s__Bilophila wadsworthia	90.5	3.4	4212685.0	126940.0	59.0	8271.0	9.9
humanGut_2_bin_2606	s__Phascolarctobacterium faecium	89.2	0.9	1924716.0	449178.0	7.0	3694.0	11.1
humanGut_6_bin_101	g__Enteroscipio	87.9	0.3	2721497.0	235133.0	21.0	5573.0	9.7
humanGut_9_bin_3497	s__Limisoma sp000437795	87.8	0.1	2719312.0	2089586.0	2.0	8088.0	19.1
humanGut_6_bin_17025	s__Dorea formicigenerans	87.3	1.7	3329759.0	572700.0	18.0	49068.0	74.6
humanGut_4_bin_22526	s__ER4 sp000765235	86.7	3.6	2765092.0	594720.0	16.0	15367.0	26.8
humanGut_2_bin_139	s__Dorea_A longicatena	86.5	0.3	2706584.0	293659.0	14.0	143491.0	332.6
humanGut_2_bin_14855	s__Blautia_A wexlerae	86.2	0.4	3702514.0	499439.0	17.0	776833.0	1198.0
humanGut_11_bin_67	s__Bacteroides caccae	85.9	0.1	4715987.0	4238217.0	2.0	24083.0	29.9
humanGut_6_bin_8741	s__Agathobaculum butyriciproducens	85.4	0.2	2081393.0	324847.0	15.0	23799.0	58.6
humanGut_9_bin_14923	s__Prevotella sp900546535	83.7	0.1	3407894.0	550941.0	8.0	38443.0	65.5
humanGut_9_bin_17466	s__Acetatifactor sp900066565	83.7	0.0	3460530.0	838211.0	6.0	36612.0	55.9
humanGut_5_bin_83	s__Romboutsia timonensis	83.7	0.5	2607283.0	1322619.0	8.0	23488.0	53.2
humanGut_3_bin_13731	s__Lachnospira sp000436475	82.8	0.4	2959195.0	2269315.0	8.0	15722.0	25.5
humanGut_3_bin_150	s__Blautia_A faecis	82.4	0.9	3523082.0	808021.0	4.0	64568.0	107.9
humanGut_8_bin_11434	s__Clostridium_Q fessum	82.3	0.1	2370085.0	99837.0	38.0	12700.0	24.2
humanGut_9_bin_167	s__CAG-628 sp000438415	82.2	0.5	904106.0	138667.0	10.0	915.0	5.3
humanGut_9_bin_236	s__Prevotella copri_D	81.6	0.2	3359275.0	469474.0	9.0	57362.0	95.8
humanGut_2_bin_2187	s__Bacteroides ovatus	81.6	4.1	5288271.0	2741807.0	5.0	47410.0	50.9
humanGut_10_bin_24567	s__Lentihominibacter sp900066305	81.4	1.0	2078496.0	133701.0	30.0	2605.0	7.2
humanGut_9_bin_17476	s__Acetatifactor intestinalis	80.9	0.1	3045156.0	844606.0	4.0	19846.0	31.9
humanGut_3_bin_5124	s__CAG-103 sp900543625	80.6	1.1	1592663.0	203676.0	11.0	3619.0	10.7
humanGut_9_bin_3423	s__Alloprevotella sp900539625	80.5	2.2	2676311.0	2440770.0	4.0	8307.0	17.8
humanGut_2_bin_16921	s__Ventricola sp900542445	80.4	1.8	2756292.0	81311.0	49.0	12484.0	25.1
humanGut_8_bin_113	s__Clostridium sp900540255	80.2	0.2	2580120.0	2040761.0	2.0	7374.0	14.6
humanGut_3_bin_1726	s__Alistipes shahii	79.8	2.8	2596343.0	686529.0	9.0	11182.0	24.3
humanGut_2_bin_20101	s__Lachnospira eligens_A	79.6	1.4	2338278.0	161848.0	21.0	9055.0	17.7
humanGut_8_bin_9866	s__Parasutterella excrementihominis	79.5	3.1	2306160.0	110320.0	32.0	6266.0	13.2
humanGut_6_bin_102	s__Lentihominibacter hominis	79.0	1.6	1979664.0	172290.0	21.0	1754.0	4.7
humanGut_11_bin_244	s__Faecalibacterium prausnitzii	78.8	0.3	2385764.0	1263867.0	3.0	24209.0	48.8
humanGut_3_bin_197	s__UMGS995 sp900547465	78.1	0.2	1029862.0	422628.0	3.0	1069.0	7.1
humanGut_6_bin_21397	s__Eubacterium_I ramulus	78.0	5.5	2187893.0	48613.0	58.0	15333.0	33.8
humanGut_3_bin_281	s__CAG-269 sp001916065	77.8	0.4	1230722.0	339896.0	7.0	1412.0	6.8
humanGut_2_bin_17899	s__Lachnospira sp000437735	77.3	1.7	2120973.0	38448.0	69.0	4929.0	8.2
humanGut_8_bin_23033	s__Acutalibacter stercoravium	76.8	2.3	2303192.0	159271.0	27.0	4090.0	8.5
humanGut_6_bin_98	s__Alistipes finegoldii	76.7	0.1	2374272.0	1390855.0	6.0	5494.0	12.2
humanGut_4_bin_10678	s__Bariatricus comes	76.6	0.7	2881893.0	594350.0	11.0	59725.0	120.1
humanGut_9_bin_27557	s__Roseburia hominis	76.3	0.5	2605703.0	119726.0	32.0	6223.0	12.8
humanGut_11_bin_14170	s__CAG-274 sp000432155	76.2	0.7	1657314.0	115220.0	22.0	1299.0	4.6
humanGut_10_bin_280	s__Alangreenwoodia sp905206455	75.8	0.5	1981324.0	89703.0	30.0	2669.0	8.2
humanGut_9_bin_22192	s__Choladousia sp902363665	75.7	0.2	2571862.0	171092.0	25.0	7365.0	14.0
humanGut_8_bin_12428	s__Faecalimonas phoceensis	75.5	1.0	2370493.0	1692797.0	7.0	28473.0	62.0
humanGut_3_bin_18202	s__Onthousia sp000438295	75.5	1.8	1096839.0	143058.0	13.0	772.0	4.6
humanGut_7_bin_29609	s__Agathobaculum sp900291975	74.9	2.9	2077785.0	34848.0	68.0	3882.0	9.6
humanGut_3_bin_351	s__Limivivens sp900066135	74.4	0.1	2759115.0	1987258.0	2.0	21206.0	40.3
humanGut_2_bin_16840	s__Blautia_A sp900548245	74.2	0.2	2761135.0	307172.0	15.0	37240.0	69.0
humanGut_3_bin_369	s__Coprococcus_A catus	74.1	0.7	2456788.0	606797.0	6.0	13370.0	27.0
humanGut_10_bin_13566	s__PeH17 sp000435055	74.0	2.5	1781588.0	49192.0	40.0	1373.0	4.5
humanGut_3_bin_13163	s__Copromonas sp900066785	73.7	6.9	2710934.0	29258.0	107.0	6332.0	9.4
humanGut_11_bin_18066	s__Faecousia sp000435995	73.6	1.0	2266212.0	56454.0	49.0	2202.0	5.0
humanGut_8_bin_9502	s__Ruthenibacterium merdipullorum	73.5	0.9	2270203.0	283215.0	17.0	3745.0	9.1
humanGut_11_bin_23591	s__CAG-245 sp000435175	73.4	0.5	1229969.0	36767.0	36.0	1796.0	8.0
humanGut_3_bin_16442	g__Haemophilus_D	73.2	4.3	1461739.0	32629.0	49.0	2486.0	8.4
humanGut_4_bin_24413	s__Lentihominibacter faecis	72.8	0.2	1527052.0	54433.0	31.0	7503.0	26.8
humanGut_4_bin_911	s__Limivivens sp900543575	72.5	0.0	2190945.0	81931.0	38.0	12977.0	30.2
humanGut_7_bin_11070	s__Enterocloster sp900541315	72.4	4.2	2699178.0	63841.0	71.0	32870.0	45.6
humanGut_6_bin_7049	s__Bacteroides intestinalis	71.3	1.8	4807530.0	53849.0	113.0	4952.0	4.8
humanGut_1_bin_29099	s__Schaedlerella glycyrrhizinilytica_A	70.9	3.9	2345012.0	61794.0	53.0	9037.0	20.2
humanGut_4_bin_15838	s__UBA738 sp003522945	70.7	0.1	1763141.0	59454.0	36.0	1624.0	5.0
humanGut_8_bin_7952	s__Eisenbergiella tayi	70.2	3.8	4664476.0	57085.0	110.0	4767.0	5.6
humanGut_10_bin_20226	s__Terrisporobacter sp900557165	69.9	0.3	1622037.0	1541724.0	2.0	6367.0	23.1
humanGut_4_bin_19463	s__Pararoseburia lenta	68.7	1.5	1822437.0	108435.0	21.0	2960.0	9.1
humanGut_3_bin_208	s__Mediterraneibacter lactaris	68.6	0.1	1768445.0	534492.0	5.0	6935.0	18.5
humanGut_3_bin_21637	s__Gemmiger sp900539695	68.3	1.6	2304087.0	491749.0	23.0	12273.0	25.2
humanGut_4_bin_336	s__Butyribacter sp003524945	68.3	0.7	2328877.0	94671.0	31.0	6340.0	12.7
humanGut_6_bin_7893	s__Neobittarella massiliensis	68.3	2.1	2201270.0	42343.0	62.0	1337.0	3.3
humanGut_9_bin_257	s__Eubacterium_F sp000433735	68.1	0.4	1668984.0	610662.0	4.0	3389.0	10.8
humanGut_11_bin_21447	s__Dorea_A longicatena_B	67.8	1.0	1987536.0	290554.0	11.0	24632.0	66.0
humanGut_10_bin_12082	s__Clostridium sp934754925	66.7	4.4	1854590.0	27264.0	67.0	2487.0	6.2
humanGut_1_bin_124	s__Slackia_A piriformis	66.7	0.9	1725689.0	152593.0	21.0	2113.0	8.1
humanGut_10_bin_8769	g__Vescimonas	66.6	1.0	1237086.0	629047.0	3.0	4259.0	12.6
humanGut_3_bin_29055	s__Bacteroides ovatus	66.4	8.0	4552287.0	172541.0	61.0	20180.0	25.3
humanGut_10_bin_11741	s__Faecousia sp000434635	66.0	5.8	2671709.0	50762.0	76.0	11281.0	18.5
humanGut_9_bin_8430	s__Blautia_A sp900066505	65.4	4.9	2024022.0	68511.0	40.0	6080.0	14.2
humanGut_7_bin_9695	s__Clostridium_Q sp000435655	65.3	1.2	1913012.0	44910.0	45.0	4356.0	9.7
humanGut_6_bin_191	s__Bittarella massiliensis	64.3	0.3	2041051.0	40688.0	57.0	1606.0	4.2
humanGut_10_bin_10567	s__UBA11774 sp003507655	63.9	0.3	1791794.0	908414.0	10.0	9915.0	24.2
humanGut_3_bin_29298	s__Slackia_A isoflavoniconvertens	63.7	0.3	1793418.0	83833.0	35.0	2676.0	9.0
humanGut_10_bin_216	s__Paraprevotella clara	63.5	1.3	2613496.0	197595.0	24.0	2772.0	6.2
humanGut_9_bin_306	s__Phascolarctobacterium_A succinatutens	62.6	0.3	1571142.0	402107.0	10.0	2819.0	9.4
humanGut_4_bin_16728	s__Blautia_A sp900066205	62.4	5.1	2544870.0	250523.0	15.0	22629.0	49.5
humanGut_10_bin_124	s__Egerieenecus sp900553315	62.4	0.4	1660700.0	52351.0	41.0	2195.0	6.4
humanGut_4_bin_24387	s__Choladousia sp902363135	62.3	0.2	1936913.0	42263.0	56.0	8402.0	23.5
humanGut_10_bin_21687	s__Lachnoclostridium_B sp900066555	61.8	1.0	1627149.0	634549.0	3.0	14210.0	47.1
humanGut_8_bin_12381	s__Thomasclavelia spiroformis	61.3	0.8	1949266.0	31438.0	75.0	3236.0	8.0
humanGut_8_bin_143	s__Oliverpabstia sp000432335	61.2	2.7	2672385.0	666199.0	4.0	8927.0	16.0
humanGut_11_bin_228	g__ER4	60.3	1.8	2290242.0	1256501.0	3.0	23774.0	48.8
humanGut_3_bin_126	s__Alistipes_A ihumii	59.9	0.0	1651666.0	48018.0	45.0	1738.0	5.7
humanGut_3_bin_33628	s__Enterocloster sp000431375	59.7	8.4	2368684.0	25078.0	103.0	11871.0	22.6
humanGut_1_bin_28578	s__Anaerotardibacter sp900539675	59.4	3.3	1531611.0	156693.0	25.0	1490.0	5.6
humanGut_9_bin_21390	s__Anaerobutyricum soehngenii	59.2	1.4	1691617.0	71985.0	31.0	8144.0	28.5
humanGut_10_bin_2536	s__CAG-273 sp934167305	59.1	2.0	785271.0	56197.0	22.0	544.0	3.7
humanGut_4_bin_8227	Unclassified Bacteria	58.8	4.5	970318.0	13097.0	70.0	3375.0	17.5
humanGut_7_bin_15455	s__Hungatella hathewayi	58.7	3.8	2998884.0	29919.0	112.0	3134.0	4.7
humanGut_2_bin_15333	s__Lawsonibacter sp900066825	58.6	4.6	1835604.0	26730.0	74.0	3300.0	5.9
humanGut_11_bin_8138	s__Bacteroides finegoldii	58.5	0.2	2703791.0	103067.0	41.0	6959.0	14.1
humanGut_11_bin_18018	g__Oliverpabstia	58.4	4.3	1809182.0	592045.0	5.0	111193.0	330.7
humanGut_4_bin_29824	s__Anaerotignum faecicola	58.0	0.7	1448008.0	30133.0	52.0	2081.0	7.0
humanGut_10_bin_260	s__Clostridium sp001916075	57.7	0.5	1811167.0	154975.0	19.0	2032.0	7.0
humanGut_2_bin_14240	s__Bacteroides faecis	57.3	0.2	3486556.0	228350.0	27.0	12401.0	19.2
humanGut_4_bin_262	s__Blautia_A sp900066355	57.2	0.5	2028748.0	1230695.0	2.0	18772.0	50.9
humanGut_11_bin_16304	s__CAG-170 sp000432135	57.2	0.6	1867606.0	328824.0	16.0	8569.0	17.3
humanGut_7_bin_29818	s__Enterocloster bolteae	56.8	2.6	2988635.0	82905.0	55.0	10400.0	16.2
humanGut_10_bin_273	s__Eisenbergiella sp900066775	56.6	0.0	1772225.0	85820.0	29.0	14455.0	43.9
humanGut_11_bin_10509	s__Eubacterium_G sp000434315	56.4	0.7	1956714.0	54080.0	45.0	1664.0	4.2
humanGut_10_bin_146	g__Blautia_A	56.3	0.0	2141655.0	1824283.0	3.0	77666.0	177.2
humanGut_9_bin_26339	s__Clostridium saudiense	55.4	1.4	1594717.0	45264.0	39.0	6033.0	19.1
humanGut_11_bin_17410	g__Blautia_A	54.2	0.9	1855566.0	1855566.0	1.0	58917.0	124.2
humanGut_6_bin_156	s__Lawsonibacter sp000177015	53.8	0.1	1778688.0	34205.0	61.0	2090.0	4.5
humanGut_9_bin_138	s__UBA11957 sp934394565	53.3	0.0	1709923.0	54362.0	38.0	2213.0	6.7
humanGut_4_bin_221	s__CAG-269 sp003525075	53.2	0.5	757542.0	51038.0	19.0	579.0	4.7
humanGut_3_bin_2191	g__Streptococcus	52.5	5.8	1297353.0	30831.0	43.0	2195.0	7.9
humanGut_10_bin_262	s__Lachnoclostridium_B sp900066555	52.4	1.4	1708691.0	1708691.0	1.0	10269.0	28.7
humanGut_11_bin_203	s__Vescimonas sp000435975	52.1	0.5	1032033.0	65660.0	23.0	2859.0	9.3
humanGut_6_bin_68	s__Lawsonibacter asaccharolyticus	52.0	0.0	1161204.0	28980.0	45.0	1619.0	5.5
humanGut_4_bin_2422	s__Vescimonas sp000435555	51.6	0.0	602592.0	41895.0	17.0	2063.0	14.8
humanGut_8_bin_117	s__Blautia_A caecimuris	51.4	0.0	1794316.0	1072325.0	3.0	10920.0	34.7
humanGut_4_bin_18855	g__Faecalibacterium	50.5	6.4	1311599.0	28261.0	55.0	7081.0	25.8
humanGut_11_bin_4471	s__Adlercreutzia hattorii	50.1	9.1	1459705.0	1201637.0	3.0	4283.0	16.8
humanGut_2_bin_16939	s__Sutterella wadsworthensis_A	50.1	3.1	1393513.0	25252.0	61.0	3830.0	11.0
