## Supplemental Table 5 for "metagWGS, a comprehensive workflow to analyze metagenomic data using Illumina or PacBio HiFi reads"

### Sheet: Feuille 1
Quality of bins: all bins have the same weight
Tool	Gold standard	binette 1.0.0	Das Tool 1.1.7	metaWRAP 1.3.1	Concoct 1.0.0	MaxBin 2.2.7	MetaBAT 2.12.1
Average purity (bp)	1	0.927	0.928	0.993	0.595	0.774	0.909
Average completeness (bp)	1	0.686	0.66	0.583	0.847	0.703	0.561
F1 score (bp)	1	0.789	0.771	0.734	0.699	0.737	0.694
Std error of av. purity (bp)	0	0.006	0.006	0.001	0.016	0.009	0.008
Quality for sample
Accuracy (bp)	1	0.693	0.661	0.593	0.424	0.733	0.535
Misclassification rate (bp)	0	0.072	0.072	0.008	0.548	0.183	0.15
Purity (bp)	1	0.928	0.928	0.992	0.452	0.817	0.85
Completeness (bp)	1	0.708	0.678	0.596	0.884	0.729	0.592
F1 score for sample (bp)	1	0.803	0.783	0.745	0.598	0.771	0.698
Adjusted Rand index (bp)	1	0.92	0.908	0.991	0.421	0.758	0.725
Percentage of binned bp	1	0.746	0.712	0.598	0.938	0.898	0.63
Percentage of binned sequences	1	0.212	0.193	0.132	0.379	0.355	0.086
